# Embryonic origin and serial homology of gill arches and paired fins in the skate (*Leucoraja erinacea*)

**DOI:** 10.1101/2020.07.02.183665

**Authors:** Victoria A. Sleight, J. Andrew Gillis

## Abstract

Paired fins are a defining feature of the jawed vertebrate body plan, but their evolutionary origin remains unresolved. Gegenbaur proposed that paired fins evolved as gill arch serial homologues, but this hypothesis is now widely discounted, owing largely to the presumed distinct embryonic origins of these structures from mesoderm and neural crest, respectively. Here, we use cell lineage tracing to test the embryonic origin of the pharyngeal and paired fin skeleton in the skate (*Leucoraja erinacea*). We find that while the jaw and hyoid arch skeleton derive from neural crest, and the pectoral fin skeleton from mesoderm, the gill arches are of dual origin, receiving contributions from both germ layers. We propose that gill arches and paired fins are serially homologous as derivatives of a continuous, dual-origin mesenchyme with common skeletogenic competence, and that this serial homology accounts for their parallel anatomical organization and shared responses to axial patterning signals.
