## Supplemental Dataset 1 for "Embryonic origin and serial homology of gill arches and paired fins in the skate (*Leucoraja erinacea*)"

### Sheet: Supplementary_information
		Jaws				Pseudohyal			Gill arch 1			Gill arch 2				Gill arch 3				Gill arch 4			Gill arch 5	Basibranchials		Pectoral fins
Injection	Sample ID	PQ	MK	HM	SC	E-ph	C-ph	H-ph	PB-1	EB-1	CB-1	PB-2	EB-2	CB-2	HB-2	PB-3	EB-3	CB-3	HB-3/4	PB-4/EB-5	EB-4	CB-4	CB-5	BC	BH	PG
Cranial neural crest	31/07/17-6	X	X		? Q							X					X			X		X
Cranial neural crest	07/08/17-1	X																X						X
Cranial neural crest	31/07/17-3	X	X							X							X		X						X
Cranial neural crest	24/07/17-2	X															X	X
Cranial neural crest	04/08/17-4	X	X			X	X										X
Cranial neural crest	28.06.2018-7	X	X	X		X				X			X				X				X		X
Cranial neural crest	04/08/17-2																	X		X
Cranial neural crest	24/07/17-4		X	X			X
Cranial neural crest	03/08/17-8		X							X
Cranial neural crest	07/08/17-3									X
Cranial neural crest	28/07/17-1								X	X	X
Cranial neural crest	07/08/17-4																					X
Cranial neural crest	25/07/17-2			X						X			X				X
Cranial neural crest	07/08/17-7			X		X			X	X	X		X	X			X	X
Cranial neural crest	16.6.2018-5			X		X
Cranial neural crest	28.06.2018-4			X		X	X		X	X											X	X	X
Cranial neural crest	19.06.2019-1									X
Cranial neural crest	01/07/2019-1						X			X
Cranial neural crest	20/06/2019-2																	X			X		X
Cranial neural crest	19/06/2019-5									X
	total n per element	12				9			11			4				10				6			3	2		0
		Jaws				Pseudohyal			Gill arch 1			Gill arch 2				Gill arch 3				Gill arch 4			Gill arch 5	Basibranchials		Pectoral fins
Injection	Sample ID	PQ	MK	HM	SC	E-ph	C-ph	H-ph	PB-1	EB-1	CB-1	PB-2	EB-2	CB-2	HB-2	PB-3	EB-3	CB-3	HB-3/4	PB-4/EB-5	EB-4	CB-4	CB-5	BC	BH	PG
Cranial mesoderm	24/07/17-5																									a
Cranial mesoderm	28/07/17-4
Cranial mesoderm	25/07/17-1
Cranial mesoderm	27/05/17-5																					X
Cranial mesoderm	10.06.2018-4
Cranial mesoderm	10.06.2018-7
Cranial mesoderm	17.6.2018-2
Cranial mesoderm	09.06.2018-3
Cranial mesoderm	10.06.2018-1
Cranial mesoderm	30.07.2018-5
Both cranial and LPM	27/07/17-3									X																X
Both cranial and LPM	03/08/17-5																									X
Both cranial and LPM	28/07/17-5																									X
Both cranial and LPM	07/08/17-16																									X
Both cranial and LPM	10.06.2018-8																						X			X
Both cranial and LPM	30.07.2018-1												X				X
Both cranial and LPM	06.06.2018-3
Both cranial and LPM	07.06.2018-2
Both cranial and LPM	08.06.2018-1
Both cranial and LPM	10.08.2018-1
Both cranial and LPM	09.06.2018-8																						X			X
Both cranial and LPM	10.06.2018-6																						X			X
Both cranial and LPM	10.08.2018-4
Both cranial and LPM	10.08.2018-5												X					X			X
Both cranial and LPM	31.05.2019-5																	X
Both cranial and LPM	31.05.2019-2																									X
Both cranial and LPM	3.06.2019-1																						X			X
Both cranial and LPM	31.05.2019-3																						X			X
Both cranial and LPM	01/07/2019-1									X
Both cranial and LPM	20/06/2019-2												X					X			X		X
Both cranial and LPM	19/06/2019-5									X
Lateral plate mesoderm	07/05/15-3																									X
Lateral plate mesoderm	06/24/15-2																X				X					X
Lateral plate mesoderm	06/16/15-6																X
Lateral plate mesoderm	06/28/15-1																				X					X
Lateral plate mesoderm	07/10/15-1																									X
Lateral plate mesoderm	07/05/15-1																X									X
Lateral plate mesoderm	28/07/17-8																									X
Lateral plate mesoderm	07/08/17-19																									X
Lateral plate mesoderm	07/08/17-18																									X
Lateral plate mesoderm	17.6.2018-4																						X			X
Lateral plate mesoderm	09.06.2018-2																						X			X
Lateral plate mesoderm	09.06.2018-6																									X
Lateral plate mesoderm	11.06.2018-4
Lateral plate mesoderm	16.6.2018-7
Lateral plate mesoderm	21.06.2018-8																						X			X
Lateral plate mesoderm	06.06.2018-6																						X			X
Lateral plate mesoderm	10.08.2018-2																									X
	total n per element	0				0			3			3				6				5			10	0		24
